# Differential k-mer distributions enable identification of tetrapod subterminal heterochromatin

**DOI:** 10.64898/2026.10.19.760198

**Authors:** Robert Dalipovic, Adam M Session

**Affiliations:** Binghamton University

## Abstract

Subterminal heterochromatin are dynamic regions of the genome that are repeat rich and vary in structure between individuals of the same species. With advances in genome sequencing technology, these regions are being assembled for the first time in many groups such as *Xenopus*. We develop a k-mer based algorithm capable of identifying previously characterized subterminal satellites, as well as lower density satellites in diploid primates and *X. tropicalis*. When applying our algorithm to the allotetraploid genome of *Xenopus laevis*, we find that the subterminal heterochromatin regions include ancient subgenome-specific repeats that originated while the *X. laevis* progenitors were distinct species. This pattern challenges the model proposed in primates of ectopic recombination driving non-homologous chromosomes to share repeat sequences.

---

Subterminal heterochromatin (STH), or subtelomeres, are dynamic genomic regions of the chromosome found between the telomeres and the main chromosome body (interstitial region)^1^. Non-homologous chromosomes share satellite repeats and segmental duplications, which has been proposed to be maintained through non-homologous ectopic recombination ^2^. They are characterized in part by their high rates of recombination, structural mutations, and gene birth/death processes^1,3–5^. Furthermore, these regions are repeat rich making them difficult to assemble and distinguish orthologous between paralogous sequences. Thus, these regions were initially only studied and defined in humans and other primates as well as more widely used models such as *Saccharomyces cerevisiae* and *Plasmodium falciparum* ^1,3,4,6–8^. While subtelomeres are presumably present in all eukaryotic genomes, there is no similarity in size or repeat content between distantly related species like primates, yeast, and *Plasmodium*^1^.

Increased availability of long-read sequencing technologies has enabled more accurate assembly of highly repetitive regions. This has led to characterization of STH in more systems such as gorilla, chimpanzee, and the diploid amphibian *Xenopus tropicalis* ^5,9–11^. *X. tropicalis* STH regions are around 20 megabases(Mbp) in length, in contrast to primate regions which average ∼5 Mbp^5,9,11^. STH structure in *X. tropicalis* includes shared repeats between non-homologous chromosomes, similar to primates. The identification of these regions in *X. tropicalis* is based on the increased recombination rate in the STH compared to the interstitial regions. STH repeats are classified as satellites and retrotransposons, the most common being a 52-base pair(bp) satellite^5^.

Polyploidy, or whole genome duplication, has long been recognized as a source for genomic novelty through providing raw material for evolutionary diversification^12,13^. Polyploidy occurs through two primary mechanisms: autopolyploidy (genome duplication within one species) and allopolyploidy (genome duplication through merging the diploid complements of two distinct diploid species)^14–16^. Allopolyploids are distinct because their genomes will show mostly bivalent inheritance at the time of hybridization, unlike autopolyploids which have a period of multivalent inheritance. Recent advances in long-read genome sequencing technology and methods have made the sequencing and assembly of chromosome-scaled polyploid genomes easier. Despite these advancements, analysis of polyploid genomes has largely been restricted to understanding how the genomes respond to the increased gene/chromosome copy number, classifying subgenomes of allopolyploids without extant progenitors through asymmetric repeat densities, and how the subgenomes of allopolyploids show asymmetric evolution (biased fractionation)^17–21^. Given the unique natural experiment provided by allopolyploidy (merging two distinct diploid complements into a single species), allopolyploid genomes are currently an underutilized tool for studying eukaryote genome evolution.

Here, we present a novel computational method to identify tetrapod subterminal heterochromatin regions using diagnostic k-mers, ANOVA, and a Hidden Markov Model. We show that this method identifies previously characterized regions and sequences in diploid primates and *Xenopus tropicalis* before applying the algorithm allotetraploid *Xenopus laevis*. For the diploid genomes with previously characterized subterminal satellites, our method identifies not only the previously characterized sequences, but additional satellites with increased subterminal density. Additionally, the co-localization of the subterminal heterochromatin with subgenome-specific repeat families in allotetraploid *X. laevis* challenges the existing model of non-homologous recombination as the expansion mechanism for subterminal heterochromatin in tetrapods.
