## Supplemental Table 1 for "Differential k-mer distributions enable identification of tetrapod subterminal heterochromatin"

### Sheet: Genomes
Species	Name	Sex	BioSample ID	BioProject ID
Chimpanzee	AG18354	M	SAMN30216104	PRJNA916736
Gorilla	Jim	M	SAMN04003007	PRJNA942267
X. laevis	J_2021	F	SAMN18035302	PRJNA313213
X. tropicalis	Nigerian	F	SAMN13041969	PRJNA577946

### Sheet: chimpanzee
HMM Chr	HMM Start	HMM Stop		Yoo Chr	Yoo Start	Yoo stop		5' difference	3' difference
Chr1	1	100000	st
Chr1	20500000	21500000	st
Chr1	224300000	224600000	st
Chr1	225500000	226200000	st
Chr1	227900000	231200000	st
Chr10	1	7300000	st	Chr10	9395	7093694	hsa12_hap1_p-arm	9394	206306
Chr10	131100000	131500000	st
Chr10	137200000	139800000	st
Chr11	1	5400000	st
Chr11	115800000	118800000	st	Chr11	115835047	118858361	hsa9_hap1_q-arm	35047	58361
Chr12	1	9600000	st	Chr12	4835	9729033	hsa2A_hap1_p-arm	4834	129033
Chr12	112400000	112700000	st
Chr12	119200000	120300000	st
Chr12	121000000	121400000	st
Chr13	1	14300000	st	Chr13	8913	14168301	hsa2B_hap1_p-arm	8912	131699
Chr13	140300000	144400000	st
Chr14	1	1600000	st
Chr14	4900000	5800000	st	Chr14	3652408	5093942	hsa13_hap1_p-arm	1247592	706058
Chr14	8800000	9100000	st
				Chr14	9368928	10490943	hsa13_hap1_p-arm
Chr14	13400000	15100000	st
Chr14	45600000	52000000	st	Chr14	45617284	52003170	hsa13_hap1_Ints	17284	3170
Chr14	116900000	117900000	st
Chr14	118300000	120100000	st
Chr15	1	1700000	st
Chr15	7600000	9400000	st	Chr15	8098516	9428111	hsa14_hap1_p-arm	498516	28111
Chr15	11400000	11900000	st
Chr15	13300000	14000000	st	Chr15	12748574	14015352	hsa14_hap1_p-arm	551426	15352
Chr15	102100000	103800000	st
Chr15	104500000	104700000	st
Chr16	1	5400000	st	Chr16	4985	5082537	hsa15_hap1_p-arm	4984	317463
Chr16	17100000	17500000	st
Chr17	1	1400000	st
Chr17	3600000	3900000	st
Chr17	7200000	7700000	st
				Chr17	8036009	9192116	hsa18_hap1_p-arm
Chr17	11900000	12800000	st
Chr17	56800000	57100000	st
Chr17	88500000	90600000	st
Chr18	1	5400000	st	Chr18	7369	2318617	hsa16_hap1_p-arm	7368	3081383
Chr18	79600000	79900000	st
Chr18	83300000	83900000	st
Chr18	84600000	94300000	st	Chr18	88416064	94519508	hsa16_hap1_q-arm	3816064	219508
Chr19	1	10900000	st	Chr19	9278	10557213	hsa17_hap1_p-arm	9277	342787
Chr19	11300000	11700000	st
Chr19	17700000	18000000	st
Chr19	24600000	24900000	st
Chr19	87700000	88000000	st
Chr19	91800000	93200000	st
Chr19	93600000	99500000	st	Chr19	96653435	99588077	hsa17_hap1_q-arm	3053435	88077
Chr2	1	3600000	st	Chr2	9260	3701568	hsa3_hap1_p-arm	9259	101568
Chr2	16800000	17700000	st
Chr2	54200000	54500000	st
Chr2	79600000	79900000	st
Chr20	1	7500000	st	Chr20	4923	2444115	hsa19_hap1_p-arm	4922	5055885
Chr20	8100000	8400000	st
Chr20	11200000	11500000	st
Chr20	20900000	21600000	st
Chr20	57900000	58500000	st
Chr20	61400000	68000000	st	Chr20	61577641	68073140	hsa19_hap1_q-arm	177641	73140
Chr21	1	6200000	st	Chr21	17389	6785509	hsa20_hap1_p-arm	17388	585509
Chr21	67500000	78100000	st	Chr21	70766427	78110418	hsa20_hap1_q-arm	3266427	10418
Chr22	1	1300000	st
Chr22	3400000	3700000	st	Chr22	3338094	4527108	hsa21_hap1_p-arm	61906	827108
Chr22	5700000	6300000	st
Chr22	7900000	9800000	st	Chr22	6339443	9810504	hsa21_hap1_p-arm	1560557	10504
Chr22	10900000	12000000	st
Chr22	42300000	51300000	st	Chr22	47454653	51345201	hsa21_hap1_q-arm	5154653	45201
Chr23	1	1200000	st
Chr23	2600000	3000000	st
Chr23	7100000	7800000	st
Chr23	8300000	10700000	st	Chr23	8711135	10707668	hsa22_hap1_p-arm	411135	7668
Chr23	12100000	12900000	st
Chr23	21700000	22400000	st
Chr23	39000000	39700000	st
Chr23	47900000	49300000	st
Chr23	50300000	59300000	st	Chr23	53045785	59516181	hsa22_hap1_q-arm	2745785	216181
Chr3	1	200000	st
Chr3	600000	2200000	st
Chr3	3600000	4300000	st
Chr3	7600000	9800000	st
Chr4	1	200000	st
Chr4	800000	2900000	st
Chr5	1	6000000	st	Chr5	5259	5851120	hsa6_hap1_p-arm	5258	148880
Chr5	179200000	181000000	st
Chr5	181900000	182600000	st
Chr5	183100000	183300000	st
Chr6	1	8700000	st	Chr6	7115	5762040	hsa7_hap1_p-arm	7114	2937960
Chr6	63300000	63900000	st
Chr6	112200000	117400000	st	Chr6	112185101	118079859	hsa7_hap1_Ints	14899	679859
Chr6	165900000	166500000	st
Chr6	170400000	171000000	st
Chr6	172400000	173700000	st
Chr7	1	7100000	st	Chr7	5226	7031729	hsa8_hap1_p-arm	5225	68271
Chr7	7500000	9000000	st
Chr7	18400000	20000000	st
Chr7	94300000	96100000	st
Chr7	151400000	155200000	st
Chr8	1	12700000	st	Chr8	3508	12635833	hsa10_hap1_p-arm	3507	64167
Chr8	143200000	145800000	st
Chr9	1	7200000	st	Chr9	12881	4261115	hsa11_hap1_p-arm	12880	2938885
Chr9	66300000	67100000	st
Chr9	72500000	73100000	st
ChrX	1	900000	st	ChrX	27462	685536	hsaX_hap1_p-arm	27461	214464
ChrX	113200000	113500000	st
ChrX	150800000	152000000	st

### Sheet: gorilla
HMM Chr	HMM Start	HMM Stop	HMM state	Yoo chr	Yoo start	Yoo Stop	Yoo state		5' difference	3' difference
Chr1	1	5600000	st	chr1_pat_hsa1	13397	5535160	hsa1_hap2_p-arm		13396	-64840
Chr1	240300000	241000000	st
Chr1	241500000	243800000	st	chr1_pat_hsa1	241579359	243835808	hsa1_hap2_q-arm		79359	35808
Chr2	1	9100000	st	chr2_pat_hsa3	9938	9084796	hsa3_hap2_p-arm		9937	-15204
Chr2	9400000	9800000	st
Chr2	100600000	101000000	st
Chr2	206700000	207200000	st
Chr2	209600000	210700000	st
Chr2	211400000	215200000	st	chr2_pat_hsa3	211876084	215245360	hsa3_hap2_q-arm		476084	45360
Chr3	1	7700000	st	chr3_pat_hsa4	6637	7644626	hsa4_hap2_p-arm		6636	-55374
Chr3	8200000	8600000	st
Chr3	78100000	89500000	st
Chr3	157400000	158000000	st
Chr3	211200000	211400000	st
Chr3	211900000	212200000	st
Chr3	212500000	215300000	st	chr3_pat_hsa4	212524079	215364096	hsa4_hap2_q-arm		24079	64096
Chr4	1	8700000	st	chr4_pat_hsa17x5	11322	8694292	hsa5_hap2_p-arm		11321	-5708
Chr4	185400000	195300000	st	chr4_pat_hsa17x5	185478912	195324532	hsa5_hap2_q-arm		78912	24532
Chr5	1	17600000	st	chr5_mat_hsa6	10798	17587290	hsa6_hap1_p-arm		10797	-12710
Chr5	81000000	81500000	st
Chr5	194900000	199400000	st	chr5_mat_hsa6	195574868	199439332	hsa6_hap1_q-arm		674868	39332
Chr6	1	6600000	st	chr6_mat_hsa7	10267	6601210	hsa7_hap1_p-arm		10266	1210
Chr6	6900000	7500000	st
Chr6	168300000	168700000	st
Chr6	169000000	170800000	st	chr6_mat_hsa7	169065139	170793360	hsa7_hap1_q-arm		65139	-6640
Chr7	1	4500000	st	chr7_pat_hsa8	7487	4470846	hsa8_hap2_p-arm		7486	-29154
Chr7	150900000	151100000	st
Chr7	151400000	158500000	st	chr7_pat_hsa8	151474829	158527604	hsa8_hap2_q-arm		74829	27604
Chr8	1	8400000	st	chr8_pat_hsa10	13439	8319882	hsa10_hap2_p-arm		13438	-80118
Chr8	146000000	150800000	st	chr8_pat_hsa10	146489047	150795270	hsa10_hap2_q-arm		489047	-4730
Chr9	1	5400000	st	chr9_pat_hsa11	10736	5373931	hsa11_hap2_p-arm		10735	-26069
Chr9	5900000	6600000	st
Chr9	143100000	147800000	st	chr9_pat_hsa11	144214193	147863740	hsa11_hap2_q-arm		1114193	63740
Chr10	1	15600000	st	chr10_mat_hsa12	9359	15507589	hsa12_hap1_p-arm		9358	-92411
Chr10	148800000	149200000	st
Chr10	149500000	154200000	st	chr10_mat_hsa12	149520535	154217949	hsa12_hap1_q-arm		20535	17949
Chr11	1	15100000	st	chr11_mat_hsa2b	11076	15059675	hsa2B_hap1_p-arm		11075	-40325
Chr11	145000000	145200000	st
Chr11	145500000	150200000	st	chr11_mat_hsa2b	145498381	150235715	hsa2B_hap1_q-arm		-1619	35715
Chr12	1	600000	st
Chr12	1900000	4600000	st
Chr12	18500000	19300000	st
Chr12	20100000	21300000	st
Chr12	25200000	25400000	st
Chr12	26300000	27100000	st
Chr12	27500000	27900000	st
Chr12	28200000	29000000	st
Chr12	139900000	140300000	st
Chr12	140800000	145900000	st	chr12_pat_hsa2a	140882027	145891758	hsa2A_hap2_q-arm		82027	-8242
Chr13	1	1800000	st
Chr13	12500000	12700000	st
Chr13	13400000	13600000	st
Chr13	14100000	14500000	st
Chr13	15600000	15800000	st
Chr13	16900000	17400000	st
Chr13	18100000	22900000	st
Chr14	1	1000000	st
Chr14	4000000	4500000	st
Chr14	6800000	8100000	st
Chr14	20500000	21900000	st
Chr14	26900000	29400000	st
Chr14	129300000	132000000	st	chr14_pat_hsa13	129303957	132005803	hsa13_hap2_q-arm		3957	5803
Chr15	1	11500000	st	chr15_pat_hsa14	7764	11481686	hsa14_hap2_p-arm		7763	-18314
Chr15	38000000	44100000	st
Chr15	62000000	62800000	st
Chr15	123900000	124500000	st
Chr15	124900000	131600000	st	chr15_pat_hsa14	124919076	131679779	hsa14_hap2_q-arm		19076	79779
Chr16	1	4600000	st
Chr16	5700000	5900000	st
Chr16	13200000	14400000	st
Chr16	15900000	16100000	st
Chr16	18300000	19800000	st
Chr16	103200000	103700000	st
Chr16	104000000	107900000	st	chr16_pat_hsa15	104033428	107906169	hsa15_hap2_q-arm		33428	6169
Chr17	1	1700000	st
Chr17	22600000	22900000	st
Chr17	23600000	23800000	st
Chr17	24400000	24900000	st
Chr17	26400000	26700000	st
Chr17	28000000	28300000	st
Chr17	30600000	30800000	st
Chr17	31100000	31300000	st
Chr17	31700000	32200000	st
Chr17	32700000	32900000	st
Chr17	33300000	35400000	st
Chr17	109700000	109900000	st
Chr17	110400000	116000000	st	chr17_mat_hsa18	110461100	116047618	hsa18_hap1_q-arm		61100	47618
Chr18	1	3500000	st	chr18_pat_hsa16	9650	2841911	hsa16_hap2_p-arm		9649	-658089
Chr18	120800000	121200000	st
Chr18	121500000	131300000	st	chr18_pat_hsa16	121510407	131342505	hsa16_hap2_q-arm		10407	42505
Chr19	1	15300000	st	chr19_pat_hsa5x17	10532	15249603	hsa17_hap2_p-arm		10531	-50397
Chr19	59900000	65600000	st
Chr19	112300000	112600000	st
Chr19	112900000	120400000	st	chr19_pat_hsa5x17	112924778	120447406	hsa17_hap2_q-arm		24778	47406
Chr20	1	5400000	st	chr20_mat_hsa19	6626	5402075	hsa19_hap1_p-arm		6625	2075
Chr20	5700000	6000000	st
Chr20	38100000	38400000	st
Chr20	71000000	80300000	st	chr20_mat_hsa19	71036979	80303887	hsa19_hap1_q-arm		36979	3887
Chr21	1	10000000	st	chr21_pat_hsa20	8424	9952369	hsa20_hap2_p-arm		8423	-47631
Chr21	41700000	42500000	st
Chr21	76600000	84400000	st	chr21_pat_hsa20	76662328	84434812	hsa20_hap2_q-arm		62328	34812
Chr22	4300000	4500000	st
Chr22	5200000	5600000	st
Chr22	6100000	6500000	st
Chr22	7200000	8000000	st
Chr22	8500000	9600000	st
Chr22	11900000	15100000	st
Chr22	48600000	59500000	st	chr22_mat_hsa21	48678645	59498265	hsa21_hap1_q-arm		78645	-1735
Chr23	5100000	6200000	st
Chr23	10500000	14800000	st
Chr23	48900000	54700000	st	chr23_mat_hsa22	48894677	54762103	hsa22_hap1_q-arm		-5323	62103
ChrX	1	9600000	st	chrX_mat_hsaX	8875	9544179	hsaX_hap1_p-arm		8874	-55821
ChrX	72600000	73000000	st
ChrX	73900000	74300000	st
ChrX	168000000	177500000	st	chrX_mat_hsaX	168016846	177550564	hsaX_hap1_q-arm		16846	50564

### Sheet: Corrected X. tropicalis
Chr1	8900000	28300000	st	Chr1	1	34000000
Chr1	189200000	213000000	st	Chr1	189000000	217471166
Chr2	0	23700000	st	Chr2	1	27000000
Chr2	155300000	179600000	st	Chr2	153000000	181034961
Chr3	0	14100000	st	Chr3	1	14000000
Chr3	127400000	135200000	st	Chr3	132000000	153873357
Chr3	135800000	144800000	st	Chr3	132000000	153873357
Chr3	145700000	151500000	st	Chr3	132000000	153873357
Chr4	0	22000000	st	Chr4	1	21000000
Chr4	129700000	153900000	st	Chr4	130000000	153961319
Chr5	0	200000	st	Chr5	1	24000000
Chr5	1600000	23100000	st	Chr5	1	24000000
Chr5	134700000	157500000	st	Chr5	134000000	164033575
Chr5	159500000	161800000	st	Chr5	134000000	164033575
Chr6	2600000	3300000	st	Chr6	1	26000000
Chr6	5100000	25800000	st	Chr6	1	26000000
Chr6	131400000	151600000	st	Chr6	131000000	154486312
Chr7	1600000	10600000	st	Chr7	1	25000000
Chr7	12600000	24100000	st	Chr7	1	25000000
Chr7	108900000	131700000	st	Chr7	112000000	133565930
Chr8	1700000	14300000	st	Chr8	1	17000000
Chr8	120700000	144900000	st	Chr8	117000000	147241510
Chr9	4400000	19900000	st	Chr9	1	20000000
Chr9	70800000	90100000	st	Chr9	70000000	91218944
Chr10	0	16500000	st	Chr10	1	13000000
Chr10	32400000	51100000	st	Chr10	42000000	52432566
